# The lupus susceptibility allele *DRB1*03:01* encodes a disease-driving epitope

**DOI:** 10.1101/2022.05.31.494172

**Authors:** Bruna Miglioranza Scavuzzi, Vincent van Drongelen, Bhavneet Kaur, Jennifer Callahan Fox, Jianhua Liu, Raquel A. Mesquita-Ferrari, J. Michelle Kahlenberg, Evan A. Farkash, Fernando Benavides, Frederick W. Miller, Amr H. Sawalha, Joseph Holoshitz

**Affiliations:** Department of Internal Medicine, University of Michigan, Ann Arbor, MI, 48109, USA; Department of Pathology, University of Michigan, Ann Arbor, MI, 48109, USA; Department of Epigenetics and Molecular Carcinogenesis, MD Anderson Cancer Center, Houston, TX, 77030, USA; Environmental Autoimmunity Group, National Institute of Environmental Health Sciences, Research Triangle Park, NC, 27709, USA; Departments of Pediatrics and Internal Medicine, University of Pittsburgh, Pittsburgh, PA 15224, USA

**Keywords:** Autoimmune disease, Systemic lupus erythematosus, HLA-disease association, Endoplasmic reticulum, Mitochondrial dysfunction, RNA-sequencing, Lupus nephritis, Interferon gamma

## Abstract

The *HLA-DRB1*03:01* allele is a major genetic risk factor in systemic lupus erythematosus (SLE), but the mechanistic basis of the association is unclear. Here we show that in the presence of interferon gamma (IFN-γ), a short *DRB1*03:01*-encoded allelic epitope activates a characteristic lupus transcriptome in mouse and human macrophages. It also triggers a cascade of SLE-associated cellular aberrations, including endoplasmic reticulum stress, unfolded protein response, mitochondrial dysfunction, necroptotic cell death, and production of pro-inflammatory cytokines. Parenteral administration of IFN-γ to naïve *DRB1*03:01* transgenic mice causes increased serum levels of anti-double stranded DNA antibodies, glomerular immune complex deposition and histopathological renal changes that resemble human lupus nephritis. This study provides evidence for a noncanonical, antigen presentation-independent mechanism of HLA-disease association in SLE and could lay new foundations for our understanding of key molecular mechanisms that trigger and propagate this devastating autoimmune disease.
