## Supplementary material for "The lupus susceptibility allele *DRB1*03:01* encodes a disease-driving epitope": Source data 4

### Sheet: Figure 3
Supplementary Table 4a. Related to Figure 3
Figure 3a		Fold-change
		65-79*LE	65-79*SE	65-79*PE
	HSP90b1	0	-0.78937	0
	RNF181	0.603532	0	0
	RNF41	0.696838	0.749109	0
	RBCK1	0.704215	0	0
	CACUL1	0.705398	0.784082	0
	TRIM21	0.723664	0	0
	KLHL28	0.759408	0	0
	DTX3L	0.851641	0	0.871537
	PSME2	0.855506	0	0
	PSMB10	0.860072	0	0
	PSME1	0.905185	0.609206	0.937658
	BACH1	0.907504	0	0
	PSMB9	0.984681	0.937448	0.960099
	ABTB2	1.35666	0	0
	FBXO6	1.42687	0	0
	UBE2L6	1.55449	1.27138	1.47504
	HECW1	1.62484	1.84926	0
	TRIM69	1.87273	1.6971	1.61191
	TRIM9	1.90782	1.61059	0
Figure 3f
THP-1
None	65-79*LE	65-79*SE	65-79*PE	None	65-79*LE	65-79*SE	65-79*PE
28.0099	58.7782	27.5748	50.5532	60.3648	16.8813	39.6325	59.9587
19.2397	48.4768	20.0027	29.956	58.7122	2.68874	24.9547	43.1903
45.8756	51.6506	37.6313	57.1804	45.3211	14.3239	57.33	43.7118
RAW 264.7
None	65-79*LE	65-79*SE	65-79*PE
130.34	63.73	120.05	145.99
124.124	59.0009	133.478	148.531
124.737	40.2173	149.015	131.001
Figure 3g
THP-1
None						65-79*LE						65-79*SE						65-79*PE
1.18791	0.803297	1.00879				1.05165	0.793956	0.622528				1.32253	1.21374	1.08736				1.08022	1.40549	1.28462
1.11179	1.0304	0.941875				0.0328745	0.010298	0.0144569				0.920487	1.01495	1.35538				1.66908	0.890781	1.25557
0.852963	0.990578	0.901314	0.849244	1.11034	1.29556	0.59633	0.443838	0.423754	0.504835	0.387305	0.515993	1.0605	0.886437	0.838086	0.850731	0.804612	1.40714	1.01736	0.83511	0.939995	0.780808	0.798661	0.948178
0.893439	1.05182	1.05098	1.15211	1.02925	0.822399	0.315504	0.315921	0.401588	0.425407	0.431258	0.377351	1.00961	1.22817	1.11199	1.14919	1.08525	0.859591	0.946928	1.32386	1.20393	1.27413	1.12996	0.989135
RAW 264.7
None						65-79*LE						65-79*SE						65-79*PE
0.814503	0.911233	1.13033	1.11946	1.06895	0.95552	0.670767	0.86889	0.910456	0.835092	0.974943	0.799741	0.816445	0.933765	1.09576	1.1482	1.09887	1.06468	0.799353	1.09731	1.17462	1.05575	1.12606	0.96057
1.04729	1.04655	1.00475	1.00856	0.94395	0.9489	0.321316	0.346264	0.331082	0.33175	0.347602	0.345194	1.06267	1.04983	1.00488	0.955856	0.958397	0.941475	1.0596	1.15725	1.13932	1.02127	1.03491	0.948699
0.942242	1.11435	0.969844	1.04608	0.935607	0.991872	0.350529	0.349733	0.361676	0.314368	0.319013	0.33288	1.0567	1.12325	1.08994	0.930962	0.885512	0.91391	0.603855	1.10321	1.03115	0.999701	0.902166	0.922934
0.95216	0.981868	1.0275	1.0457	1.01231	0.980463	0.390793	0.362892	0.386244	0.354729	0.403305	0.416353	1.12726	1.08946	1.07628	1.18152	1.09595	1.02242	1.02783	0.977318	0.966679	0.962732	0.97598	0.967281
Figure 3h
	Control (untreated)												Baricitinib (10μg/mL)
None	2.11	2.16	2.25	2.32	1.62	1.92	1.93	1.97	1.61	1.7	1.83	1.9	2.6	2.57	2.45	2.33	2.05	2.24	2.37	1.98	2.49	2.57	2.71	2.46
65-79*LE	1.3	1.49	1.55	1.47	1.16	1.41	1.46	1.33	1.14	1.25	1.43	1.34	2.89	2.59	2.69	2.41	2.88	3.08	2.54	2.11	2.95	2.76	2.81	2.35
65-79*SE	2.18	2.59	2.74	2.75	1.97	2.48	2.36	2.54	1.87	2.57	2.57	2.7	2.8	2.85	2.78	2.55	2.35	2.66	2.72	2.39	2.76	2.63	2.52	2.35
65-79*PE	1.84	2.35	2.44	2.37	1.95	1.99	2.16	2.4	1.83	2.5	2.5	2.55	2.81	2.76	2.69	2.46	2.55	2.24	2.29	2.06	2.62	2.58	2.44	2.24
Figure 3i
	Control (untreated)																IFNAR2 Antibody
None	1	1.08	0.69	0.62	1	0.91	0.62	0.63	1	0.91	0.63	0.59	1	1.09	0.62	0.63	0.63	0.61	0.5	0.55	0.94	0.88	0.9	0.98	1	0.92	0.89	0.94	1.01	0.78	0.63	0.58
65-79*LE	0.42	0.45	0.43	0.33	0.51	0.47	0.49	0.44	0.51	0.49	0.49	0.4	0.47	0.46	0.37	0.32	1.14	0.95	0.87	0.78	0.58	0.6	0.52	0.58	0.63	0.61	0.5	0.55	0.63	0.53	0.42	0.33
65-79*SE	1.05	0.93	0.75	0.45	1.05	1.14	0.72	0.7	1.11	1.17	0.74	0.64	1.17	1.03	0.64	0.41	1.13	0.9	0.87	0.66	1.13	0.9	0.9	0.82	1.14	0.95	0.87	0.78	0.91	0.87	0.52	0.37
65-79*PE	0.63	0.67	0.75	0.53	1.02	0.83	0.9	0.92	1.01	0.85	0.89	0.86	0.74	0.79	0.65	0.51	1.02	0.74	0.79	0.42	1.12	0.85	0.83	0.67	1.13	0.9	0.87	0.66	1.14	0.85	0.74	0.4

### Sheet: Figure 4
Supplementary Table 4b. Related to Figure 4
Figure 4a
	IFNg (ng/mL):	10																0
	Peptide treatment:	None				65-79*LE				65-79*SE				65-79*PE				None				65-79*LE				65-79*SE				65-79*PE
		15.9558	17.5807	22.2749	39.9684	63.8908	37.6213	62.0853	74.543	31.1216	29.4064	40.9614	24.3512	39.7879	31.9341	30.3092	36.1769	-6.90006	-9.58681	-7.44962	-5.00712	-3.908	-10.1364	-6.41156	-2.25931	-12.7621	-12.4567	-8.85406	-2.74781	-9.89212	-10.8691	-5.00712	-1.77081
		19.413	27.0294	21.8755	27.0294	31.7251	33.1568	28.2892	35.7337	19.2412	16.4352	25.5977	20.8447	25.5977	15.0608	26.514	19.5848	-8.08435	-10.6588	-11.8518	-9.08901	-7.77039	-13.3588	-11.4751	-9.96808	-12.4169	-15.996	-12.2914	-11.3495	-11.0983	-17.9425	-12.9193	-6.82853
		17.4334	24.2972	26.6338	22.3257	48.4666	49.1968	46.057	54.2351	25.7576	22.7638	26.3417	25.1734	30.9419	20.0621	34.5929	39.1931	-1.24789	-7.31872	-6.37437	-3.81113	-2.46206	-7.45363	-10.6914	-2.59696	-10.0843	-11.0287	-12.715	-7.72344	-9.54469	-10.9612	-10.5565	-6.10455
Figure 4b
	Peptide treatment:	None	65-79*LE	65-79*SE	65-79*PE
		100	59	79	82
		100	53	78	71
		100	57	62	75
Figure 4c
	Peptide treatment:	None	65-79*LE	65-79*SE	65-79*PE
		100	185.629	152.033	69.8863
		100	273.892	313.433	55.9896
		100	251.947	294.073	80.3814
Figure 4d
	Peptide treatment:	65-79*LE	65-79*SE	65-79*PE
	HMGB1	-0.98902	-0.82014	0
	PARP1	-0.94156	-0.71619	0
	TONSL	-0.88503	0	0
	LIG1	-0.75165	0	0
	MGME1	-0.65234	0	0
	POLD1	-0.64964	0	0
	SMC1A	-0.58066	0	0
	XRCC5	-0.38167	0	0
	MCRS1	0	-0.67401	0
	UBE2W	0	0.577467	0
	JMY	0	0.783318	0
	PRRX1	0	1.14914	0
	DOT1L	0	1.30612	0
	TNKS1BP1	0	1.34504	0
	IER3	0	1.97007	0
	RAD23B	0.27136	0	0
	UBE2D3	0.4661	0.491176	0
	CEBPG	0.492842	0	0
	NBN	0.632215	0.509285	0
	DTX3L	0.851641	0	0.871537
	BACH1	0.907504	0	0
	PARP9	1.158	0	1.13753
	FBXO6	1.42687	0	0
Figure 4e
	Peptide treatment:	None	65-79*LE	65-79*SE	65-79*PE
		96	130	108	95
		47	151	31	78
		102	154	81	94
Figure 4f
	IFNg (ng/mL):	0				10
	Peptide treatment:	None	65-79*LE	65-79*SE	65-79*PE	None	65-79*LE	65-79*SE	65-79*PE
		3.48	5.58	6.74	3.69	55	3415	685	100
		4.24	5.58	6.74	3.58	52.5	3345	550	245
		4.24	6.85	7.69	4.02	12.5	3312.5	600	187.5
Figure 4g
	IFNg (ng/mL):	0				10
	Peptide treatment:	None	65-79*LE	65-79*SE	65-79*PE	None	65-79*LE	65-79*SE	65-79*PE
		3.48	5.58	6.74	3.69	14.7782	767.255	14.852	16.1438
		4.24	5.58	6.74	3.58	14.8147	1281.36	15.4204	16.8055
		4.23863	6.85488	7.68517	4.01923	14.7782	1480.64	15.8472	16.6658
		4.79279	7.09049	7.56559	4.12877	15.3229	448.874	14.9694	15.9631
		4.01923	5.24196	8.16675	4.34881	31.1777	1616.43	14.9694	15.6265
		4.57015	9.022	9.26928	3.80113	15.2755	840.623	14.8902	46.2994
		4.01923	6.50391	9.14548	3.47641	15.3229	1083.98	15.229	20.2618
		5.35506	10.0189	14.6242	6.04048	15.1835	1325.93	15.1835	29.9609
Figure 4h
	Peptide treatment:	None	65-79*LE	65-79*SE	65-79*PE
		1161.25	6605	3741.25	1492.5
		1127.5	5871.25	3282.5	2620
		508.75	2963.75	1957.5	1078.75

### Sheet: Figure 5
Supplementary Table 4c. Related to Figure 5
Figure 5a	THP-1
Peptide treatment:	None	65-79*LE	65-79*SE	65-79*PE
	1.95886	2.20625	2.21715	1.98866
	1.94652	2.19945	2.43231	2.2636
	2.02681	1.83535	1.77814	1.95375
Figure 5b	THP-1
Inhibitor:		Control (untreated)												Z-VAD-FMK 10 μM
Peptide treatment:	None	36.2963	44.4205	30.8961	35.4361	37.513	37.827	36.445	42.788	2.587	2.16	2.16	6.169	31.6129	44.9462	32.8077	39.4504	35.755	37.262	38.644	40.716	-0.142	0.967	2.672	-8.67
	65-79*LE	48.0526	57.4671	64.3489	58.9008	72.933	86.121	72.933	72.87	13.929	48.895	44.546	60.237	60.3823	48.8172	48.0526	48.1482	67.469	78.02	71.865	80.029	33.544	50.174	46.336	53.585
	65-79*SE	39.1159	41.7921	31.4217	35.3405	39.083	37.89	37.513	38.644	-5.685	-2.445	-0.313	0.967	42.3178	30.5615	42.9869	34.6715	34.687	39.083	40.276	43.354	1.137	0.028	0.796	3.184
	65-79*PE	41.7443	43.2736	41.7443	36.3441	38.329	38.706	35.943	42.851	-2.445	0.967	3.525	2.502	41.7921	41.8877	41.601	31.6607	35.943	40.528	42.349	43.228	-0.398	-2.53	1.393	0.881
Figure 5c	THP-1
Inhibitor:	Control (untreated)												Rapamycin 25 nM
Peptide treatment:	None	19.4265	16.7981	15.1732	17.4194	29.968	34.894	32.462	39.819	34.373	36.697	38.706	37.89	27.503	26.7861	24.4922	27.4552	69.247	71.429	71.305	71.616	50.136	48.315	49.759	52.146
	65-79*LE	60.0478	61.0992	63.1063	69.1278	69.31	72.552	81.467	87.764	62.005	74.377	72.116	85.116	59.4265	61.1947	58.5185	71.0394	104.972	109.461	105.783	111.83	80.469	84.865	76.701	78.899
	65-79*SE	13.9307	15.0299	14.4564	17.1326	31.963	27.786	32.462	38.385	35.189	32.552	38.267	41.218	27.5508	27.3118	25.0657	29.7013	70.432	70.619	74.983	77.477	59.556	61.189	62.194	62.382
	65-79*PE	17.2282	16.4636	15.6034	17.8017	34.894	29.968	35.205	38.572	37.953	37.701	39.774	41.595	28.1242	29.08	26.4038	29.9403	72.801	79.347	78.662	77.103	54.03	54.846	55.286	57.044
Figure 5i	RAW 264.7
Inhibitor:		Control (untreated)												Nec-1 50 μM
Peptide treatment:	None	40.28	43.71	49.152	44.634	42.523	36.751	44.997	34.179	31.426	35.074	35.202	32.199	45.161	42.919	43.348	41.6	33.387	34.014	32.926	34.509	18.896	17.823	19.496	19.797
	65-79*LE	66.5	72.041	71.678	70.491	57.826	70.293	63.466	67.193	62.752	63.61	70.948	59.834	37.84	43.611	42.952	35.861	30.98	29.891	30.518	29.496	17.823	16.407	16.192	16.106
	65-79*SE	42.622	43.908	43.249	41.896	40.709	42.028	40.61	39.324	31.383	26.234	31.769	31.169	39.72	44.139	45.128	42.985	32.497	33.124	31.475	31.969	19.668	19.153	20.526	18.638
	65-79*PE	45.854	45.425	43.413	39.753	37.411	34.937	35.894	37.675	33.529	18.81	36.619	31.212	43.974	44.634	48.855	44.997	40.445	35.762	34.344	32.926	12.888	9.67	11.472	10.699
Figure 5j	THP-1
Inhibitor:		Control (untreated)												Nec-1 50 μM
Peptide treatment:	None	19.039	23.92	24.448	27.811	25.339	22.596	24.686	18.612	20.004	16.036	15.871	13.061	21.084	24.514	24.118	25.833	7.576	10.122	12.604	-9.796	-6.117	16.863	21.492	1.24
	65-79*LE	35.924	39.156	41.728	45.949	31.216	50.939	47.216	53.159	49.266	60.26	51.25	56.293	21.282	25.833	24.052	28.669	32.849	43.494	29.976	7.706	27.444	33.809	35.214	39.264
	65-79*SE	19.699	21.48	24.58	25.041	21.094	19.069	18.547	19.461	6.778	14.466	15.458	8.845	4.793	18.182	20.49	24.25	12.212	6.335	8.555	14.171	-1.323	11.159	-0.992	-14.548
	65-79*PE	21.414	17.324	25.305	25.305	23.445	19.461	19.527	21.159	18.351	11.821	13.805	5.869	17.588	21.48	24.382	29.196	15.869	8.098	3.265	15.216	21.161	-11.407	-5.621	-14.383
Figure 5k	RAW
Inhibitor:		Control (untreated)												NSA 25 μM
Peptide treatment:	None	15.773	16.592	16.722	20.259	12.666	15.182	19.464	20.552	16.774	17.987	17.034	15.778	7.664	7.577	7.922	8.311	10.287	10.151	12.055	11.035	7.593	7.463	7.81	8.07
	65-79*LE	38.72	41.826	23.278	43.853	81.459	93.015	92.947	104.979	56.184	58.393	55.361	57.397	17.369	14.738	16.377	21.423	48.626	44.276	53.385	56.172	34.054	32.062	32.798	34.011
	65-79*SE	14.263	15.816	16.032	16.377	15.657	18.852	24.766	25.106	16.644	17.987	17.727	18.68	8.138	7.664	7.793	10.597	9.743	9.811	10.967	11.647	6.554	7.117	7.94	7.593
	65-79*PE	13.573	13.789	14.694	15.083	21.571	22.591	24.358	27.01	16.125	17.424	16.818	17.337	7.707	7.879	7.577	10.985	9.064	9.2	9.879	9.743	6.381	6.294	6.381	6.424
Figure 5l
	THP-1
Inhibitor:		Control (untreated)												NSA 10 μM
Peptide treatment:	None	20.597	23.54	19.732	20.511	31.578	24.165	27.441	22.872	16.961	15.459	14.051	16.633	22.847	20.684	19.472	22.674	45.801	20.113	40.457	48.043	13.91	31.091	15.647	12.079
	65-79*LE	53.137	63.263	61.618	67.936	71.575	72.437	72.696	68.989	41.934	38.93	41.089	41.605	24.318	24.492	28.819	31.242	42.439	34.681	42.957	47.181	13.675	17.337	15.271	11.986
	65-79*SE	13.501	14.885	13.847	16.876	29.509	28.13	25.372	26.148	14.849	13.347	13.253	14.051	20.078	25.011	17.135	18.26	40.112	26.665	41.75	47.784	13.112	11.61	15.647	10.953
	65-79*PE	10.731	15.058	15.751	15.578	31.492	26.923	27.441	32.785	16.069	15.976	16.727	17.243	19.212	13.847	18.434	15.837	42.784	51.232	40.371	44.853	14.38	30.715	14.943	8.981

### Sheet: Figure 6
Supplementary Table 4d. Related to Figure 6
Figure 6b
	Control (untreated)				4PBA 5 mM
None	1	1	1	1	1	1	1	1
65-79*LE	0.610401	0.488952	0.475339	0.322417	1.84158	0.952294	1.39331	0.996204
65-79*SE	1.79509	0.921053	1.07536	1.19463	1.64597	1.12126	1.21519	0.987055
65-79*PE	1.54173	1.12007	1.19663	1.05022	1.38049	1.16134	1.48537	0.918411
Figure 6c
	Control (untreated)												4PBA 5 mM
None	1.10228	0.964845	0.95125	0.981621	0.862481	1.04778	1.0198	1.06994	0.896326	0.989222	1.03257	1.08189	1.05006	1.08694	0.997832	0.879736	0.896595	1.02299	1.07587	0.939461	1.0216	0.977327	0.988236	1.00733
65-79*LE	0.258882	0.26001	0.251956	0.275144	0.093985	0.108711	0.102842	0.100012	0.160291	0.090314	0.095595	0.083816	1.10546	1.11434	1.04457	0.949814	0.906499	1.06994	1.04987	0.928876	1.00263	0.971119	1.00466	1.00419
65-79*SE	0.995729	1.00953	0.978338	0.909491	0.925889	1.04264	1.01959	0.890254	0.979242	0.933171	0.970306	0.923017	1.04493	1.0635	1.05755	0.929345	0.939356	1.04034	0.976877	0.784609	1.06686	0.952493	1.01034	0.93613
65-79*PE	1.02523	0.994241	0.891484	0.877273	0.918709	0.964615	0.984528	0.922482	0.975238	0.892206	0.904275	0.991949	1.0359	1.08828	1.01215	0.981159	0.905137	1.11108	1.01335	1.11051	1.03854	1.03947	1.02589	0.951448
Figure 6d
	Control (untreated)												4PBA 5 mM
None	0.922711	1.05589	1.03448	0.98692	0.950222	0.977822	1.03105	1.04091	1.11004	0.995984	0.9751	0.918876	0.623068	0.577883	0.665874	0.611177	0.642681	0.737309	0.57171	0.624938	0.579116	0.668273	0.783936	0.706024
65-79*LE	3.56243	4.04994	4.31153	3.85493	3.97831	5.18876	5.52588	5.12174	1.76466	1.95422	1.95582	1.74137	1.08204	1.12485	1.4245	1.00832	1.06062	0.98965	1.03499	1.07442	1.15823	1.1751	1.31406	1.2008
65-79*SE	0.989298	1.09156	0.91082	1.15339	0.985707	1.00148	1.07639	1.12173	1.06345	1.01365	1.06024	1.049	0.611177	0.680143	0.663496	0.694411	0.551996	0.593396	0.680138	0.64071	0.656225	0.604016	0.576707	0.637751
65-79*PE	0.922711	0.996433	1.11534	1.06778	1.07048	1.06062	1.18482	1.20453	1.03855	0.919679	1.08755	1.09157	0.611177	0.62069	0.651605	0.668252	0.680138	0.540168	0.607196	0.678167	0.691566	0.696386	0.726908	0.71004
Figure 6f	Control (untreated)												4PBA 5 mM
None	39.66	36.739	38.651	39.819	48.012	35.623	33.351	34.08	39.385	35.372	34.168	34.926	-28.86	-30.559	-25.089	-25.513	-6.602	-7.03	-2.958	-1.072	-0.253	-1.011	-0.386	0.238
65-79*LE	50.39	57.56	57.56	60.853	62.801	64.516	65.331	72.618	62.703	61.633	61.589	62.48	-24.398	4.178	-13.456	-15.899	19.376	20.448	24.22	21.691	22.62	24.002	21.238	24.627
65-79*SE	-19.936	-28.116	-0.761	3.275	35.495	32.751	30.651	30.779	32.117	30.423	29.487	25.83	-4.267	-2.089	5.347	9.809	-3.944	-4.973	-2.486	-2.486	1.442	1.174	0.594	0.996
65-79*PE	-19.724	-4.479	-10.375	-12.022	35.28	22.977	31.422	26.364	35.194	29.709	26.9	28.104	-12.925	-17.015	-12.872	-11.225	2.358	3.944	3.001	3.472	5.811	5.276	6.034	5.276
Figure 6g	Control (untreated)												4PBA 5 mM
None	39.606	61.93	41.623	41.575	12.744	9.228	5.561	10.425	6.97	9.989	9.253	11.83	39.414	33.221	33.317	34.806	30.326	33.02	27.558	36.087	14.775	18.014	11.241	17.131
65-79*LE	67.307	68.171	72.156	71.867	47.833	46.636	34.217	52.472	19.634	54.019	50.19	57.259	42.871	20.931	28.373	37.158	36.835	38.182	38.93	39.903	7.633	10.063	6.749	3.951
65-79*SE	39.846	36.102	39.126	40.038	10.125	7.282	-0.798	10.051	7.706	8.885	3.436	11.02	32.981	38.406	38.262	32.933	37.134	36.985	37.284	35.788	-16.223	-9.302	-9.007	-6.577
65-79*PE	44.935	40.663	42.871	52.952	10.125	9.751	7.731	11.472	8.148	9.326	10.725	7.927	25.012	36.294	31.973	30.917	39.155	39.155	37.883	40.801	9.253	8.664	12.787	8.369

### Sheet: Figure 7
Supplementary Table 4e. Related to Figure 7
Figure 7c
LE-Tg	LE-Tg	SE-Tg	SE-Tg	PE-Tg	PE-Tg
40.8435	31.3668	33.0757	47.4386	38.1009	48.3933
45.3996	23.663	32.524	52.2599	36.508	43.7653
45.0999	37.6554	43.1666	52.905	28.8403	35.0635
85.3271	50.9154	101.253	73.8633	68.9378	82.5509
97.6579	61.4086	93.2982	104.321	106.832	99.5421
Figure 7d
LE-Tg		SE-Tg		PE-Tg		LE-Tg		SE-Tg		PE-Tg
31.7692	33.0297	33.4535	36.0348	30.1141	33.0297	145.587	110.819	114.244	91.853	83.8497	82.6458
29.7049	28.4883	31.7692	29.7049	26.8916	26.1043	93.7438	85.0609	79.6681	72.1398	60.6309	54.9239
31.3527	30.5251	32.6077	32.6077	33.0297	32.1875	97.5747	94.3777	102.127	102.127	67.1088	69.8855
Figure 7e
LE-Tg	LE-Tg	SE-Tg	SE-Tg	PE-Tg	PE-Tg
0.1436	3.6744	0.2697	1.6568	0.2697	1.4046
0.3958	3.5483	1.2785	1.5307	0.2697	1.2785
1.5602	2.9618	1.5602	1.7938	1.9106	1.9106
1.7938	2.9618	1.5602	1.677	1.677	2.0274
0.9132	4.9558	0.5565	2.6967	0.6754	1.6266
1.151	3.1723	0.7943	2.6967	0.9132	1.5077
Figure 7f
LE-Tg	LE-Tg	SE-Tg	SE-Tg
150.24	584.013	71.839	105.695
154.758	148.889	74.157	93.639
113.588	1389.97	108.994	102.004
101.108	238.821	83.632	99.722
83.356	107.329	76.255	129.046
120.74	893.141
330.751	198.17
99.597	249.183
90.54	148.312
	224.498
	116.12
	223.178
	304.172
Figure 7g
	LE-Tg													SE-Tg						PE-Tg
5	130.4	141.92	83.725	80.187	65.972	352.663	87.409	126.875	190.778	282.368	157.766			102.391	64.839	64.82	71.781	66.216	72.497	170.935	134.196	81.125	91.299	84.664
10	715.676	95.369	110.691	209.524	136.311	131.768	337.268	132.63	231.718	279.6	73.566			104.092	82.808	72.743	102.133	71.321	82.899	91.517	91.957	85.238	88.02	103.172	101.747	91.957	101.236	94.671
16	1385.42	107.88	264.842	212.053	165.185	468.87	178.849	583.062	268.109					90.648	95.957	144.334	124.092	170.073	63.957	72.016	76.922	75.251	92.401	81.212	92.512	73.566	76.109	70.284
20	1510.41	91.19	95.839	269.005	144.709	110.977	402.914	92.401	537.955	206.518	110.977			131.94	96.908	115.518	178.402	82.358	128.542	72.135	75.891	70.765	81.473	83.725	91.627	70.336	84.192	72.195
24	584.013	148.889	1389.97	238.821	107.329	893.141	198.17	249.183	148.312	224.498	116.12	223.178	304.172	105.695	93.639	102.004	99.722	129.046		69.134	89.159	76.182	81.913	92.179	111.839	92.179	82.358	76.773
Figure 7h
LE-Tg	LE-Tg	LE-Tg	LE-Tg
152.377	186.301	318.618	468.87
98.1198	488.655	353.373	178.849
227.264	664.504	153.964	583.062
66.1168	356.846	111.407	268.109
137.05	319.948	240.759	1385.42
313.973	671.844		107.88
			264.842
			212.053
			165.185
Figure 7i
LE-Tg	LE-Tg	SE-Tg	SE-Tg
10.544	10.086	13.722	16.505
16.106	12.21	14.644	7.639
13.065	10.032	13.345	8.737
8.653	24.612	19.616	10.927
13.528	14.95		8.374
28.395	20.132		21.739
	14.56		12.274
	34.469		5.798
	11.31		6.937
	17.919		12.228
	15.677		10.698
	16.366		14.853
	17.294
	21.873
	26.922
	20.707
	23.662
Figure 7j
%glomerulitis					%overall glomerular pathology
LE-Tg	LE-Tg	SE-Tg	SE-Tg		LE-Tg	LE-Tg	SE-Tg	SE-Tg
0	0.6	0	0		8.2	6.2	0.8	1.7
0.7	4.8	0	0.7		7.3	27.1	0	3.3
	0	0	0			1.6	0.8	1.3
	0.6	2.9	0.7			3.4	7.7	6.4
0	1.3	0	1.4		1.6	1.9	0.7	10
0	1		1		0.7	4.6		6.7
0	0				1.1	1.3
	5.7					17.2
	0					2
	0.4					3.5
0.6	0				3.7	0.4
0	0				2.8	0.6
0	0				2.1	1.7
0	0				3.4	2.5
	0.5					4.2
Figure 7m
LE-Tg	LE-Tg	SE-Tg	SE-Tg
1	0	0	1
0	1	0	0
0	2	1	1
0	2	1	1
0	1	0	1
0	2	1	1
0	1	1	1
1	1	0	0
0	0	1	0
0	2	1	0
1	2	0	0
1		1	0
0		0	0
		1	0
		0
		1
1	2	0	1
1	2	1	0
0	0	0	0
1	2	0	0
1	1	0	0
1	0	0	0
1	0	0	0
1	1	1	1
1	0	0	0
0	1	1	0
0	0	0	0
0		0	0
0		0
0		0
		0
		0
		1
		0
